# Unveiling cryptic diversity among Müllerian co-mimics: insights from the Western Palaearctic *Syntomis* moths (Lepidoptera: Erebidae)

**DOI:** 10.1101/794602

**Authors:** Andrea Chiocchio, Paola Arduino, Rossella Cianchi, Daniele Canestrelli, Alberto Zilli

## Abstract

Accurate species delimitation is of primary importance in biodiversity assessments and in reconstructing patterns and processes in the diversification of life. However, the discovery of cryptic species in virtually all taxonomic groups unveiled major gaps in our knowledge of biodiversity. Mimicry complexes are good candidates to source for cryptic species. Indeed, members of mimicry complexes undergo selective pressures on their habitus, which results in strong resemblance between both distantly and closely related species. In this study, we used a multi-locus genetic approach to investigate the presence of cryptic diversity within a group of mimetic day-flying moths whose systematics has long been controversial, the Euro-Anatolian *Syntomis*. Results showed incongruence between species boundaries and currently accepted taxonomy of the group. Both mitochondrial and nuclear markers indicate presence of four, well-distinct genetic lineages. The genetic distance and time of divergence between the Balkan and Italian populations of *S. marjana* are the same as those found between *S. phegea* and *S. ragazzii*, the last two being well-distinct, broadly sympatrically occurring species. The divergence between the two lineages of *S. marjana* dates back to the Early Pleistocene, which coincided with substantial changes in climatic conditions and vegetation cover in Southern Europe that have likely induced geographic and ecological vicariance. Our results show that the species richness of mimicry complexes inhabiting temperate regions might still be severely underestimated. *Syntomis* populations up to now designated as S. *marjana albionica*, *S. m. quercii* and *S. marjana kruegeri* s. str. are here considered to represent a separate species from nominate *marjana* and are distinguished as *Syntomis quercii* Verity, 1914, **bona sp.**, **stat. nov**.
