## Supplementary material for "Unveiling cryptic diversity among Müllerian co-mimics: insights from the Western Palaearctic *Syntomis* moths (Lepidoptera: Erebidae)": Allele frequencies at the 18 polymorphic allozyme loci studied

### Sheet: Allele frequencies
		Supplementary Table 1. Allele frequencies at the 18 polymorphic allozyme loci studied. Population sample codes as in Table 1. N = sample size.
	species		S. phegea										S. ragazzii								S. marjana
	subspecies		ligata										ragazzii							asperomontana	albionica	quercii				kruegeri			marjana
	Locus		1	2	3	4	5	6	7	8	9	10	11	12	13	14	15	16	17	21	22	23	24	25	26	27	28	29	30	31	32	33	34
	1	Mdh-1
		88	-	-	-	-	-	-	-	-	-	-	-	-	-	-	-	-	-	-	-	-	-	-	-	-	-	-	-	-	-	-	-
		92	-	-	-	0.114	0.048	0.065	-	0.040	-	-	-	-	-	-	-	-	-	-	-	-	-	-	-	-	-	-	-	-	-	-	-
		100	1000	1000	1000	0.886	0.952	0.935	1000	0.960	1000	1000	-	-	-	-	-	-	-	-	0.962	0.900	1000	1000	1000	1000	1000	1000	1000	1000	1000	1000	1000
		102	-	-	-	-	-	-	-	-	-	-	1000	1000	1000	1000	1000	1000	1000	1000	-	-	-	-	-	-	-	-	-	-	-	-	-
		108	-	-	-	-	-	-	-	-	-	-	-	-	-	-	-	-	-	-	0.038	0.100	-	-	-	-	-	-	-	-	-	-	-
		(N)	2	19	22	22	21	23	6	25	17	8	25	27	36	17	49	4	43	8	13	5	29	7	12	12	4	7	16	7	16	5	20
	2	Mdh-2
		90	-	-	-	-	-	-	-	-	-	-	-	-	-	-	-	-	-	-	1000	1000	1000	1000	1000	1000	1000	1000	1000	1000	1000	1000	1000
		92	-	-	-	-	-	-	-	-	-	-	1000	1000	1000	1000	1000	1000	1000	1000	-	-	-	-	-	-	-	-	-	-	-	-	-
		100	1000	1000	1000	1000	1000	1000	1000	1000	1000	1000	-	-	-	-	-	-	-	-	-	-	-	-	-	-	-	-	-	-	-	-	-
		(N)	2	19	22	22	21	23	7	26	17	8	25	27	36	18	49	4	43	8	13	5	29	7	12	12	4	7	16	7	16	5	20
	3	Idh-1
		88	-	-	-	-	-	-	-	-	-	-	-	-	-	-	-	-	-	-	-	-	-	-	-	-	-	-	-	-	-	-	-
		92	-	-	-	-	-	-	-	-	-	-	-	-	-	-	-	-	-	-	1000	1000	1000	1000	1000	1000	1000	1000	0.846	0.864	0.826	0.563	0.700
		96	-	-	-	-	-	-	-	-	-	-	0.007	-	-	-	0.014	-	-	-	-	-	-	-	-	-	-	-	0.019	-	-	0.063	0.067
		100	1000	1000	1000	1000	1000	1000	1000	0.990	1000	1000	0.993	1000	1000	1000	0.986	1000	1000	1000	-	-	-	-	-	-	-	-	0.135	0.136	0.174	0.375	0.233
		105	-	-	-	-	-	-	-	0.010	-	-	-	-	-	-	-	-	-	-	-	-	-	-	-	-	-	-	-	-	-	-	-
		(N)	5	36	61	53	10	99	13	49	17	9	73	80	80	24	36	7	37	9	12	10	38	7	13	24	5	9	26	22	23	8	30
	4	Idh-2
		94	-	-	-	-	-	0.010	-	-	-	-	-	-	-	-	-	-	-	-	-	-	-	-	-	-	-	-	-	-	0.022	-	-
		100	1000	1000	1000	1000	0.985	0.990	0.923	1000	0.941	1000	1000	1000	1000	0.979	1000	1000	1000	1000	1000	1000	1000	1000	1000	1000	1000	1000	1000	1000	0.978	1000	1000
		105	-	-	-	-	0.015	-	0.077	-	0.059	-	-	-	-	0.021	-	-	-	-	-	-	-	-	-	-	-	-	-	-	-	-	-
		(N)	5	36	63	48	102	101	13	51	17	9	72	80	80	24	36	7	37	11	12	10	38	7	13	24	5	9	26	22	23	8	29
	5	6Pgdh
		96	-	-	-	-	-	-	-	-	-	-	-	-	-	-	-	0.214	-	-	1000	1000	0.983	1000	1000	1000	1000	1000	0.313	0.587	-	0.125	0.033
		100	0.750	0.974	0.977	1000	1000	1000	0.857	0.942	1000	1000	1000	1000	1000	1000	1000	0.500	1000	1000	-	-	0.017	-	-	-	-	-	0.688	0.413	1000	0.750	0.967
		102	-	0.026	0.023	-	-	-	-	0.058	-	-	-	-	-	-	-	0.286	-	-	-	-	-	-	-	-	-	-	-	-	-	0.125	-
		104	0.250	-	-	-	-	-	0.143	-	-	-	-	-	-	-	-	-	-	-	-	-	-	-	-	-	-	-	-	-	-	-	-
		(N)	4	38	22	55	21	24	7	43	15	5	30	42	21	21	34	7	21	10	12	9	29	7	13	76	5	9	24	23	23	8	30
	6	Xdh
		95	-	-	0.026	-	-	-	-	-	-	-	1000	0.984	1000	1000	0.976	1000	1000	1000	-	-	-	-	-	-	-	-	0.028	-	-	-	-
		100	1000	1000	0.974	1000	1000	1000	1000	1000	1000	0.889	-	0.016	-	-	0.024	-	-	-	-	-	-	-	-	-	-	-	0.972	0.971	1000	1000	1000
		104	-	-	-	-	-	-	-	-	-	0.111	-	-	-	-	-	-	-	-	1000	1000	1000	1000	1000	1000	1000	1000	-	0.029	-	-	-
		(N)	2	22	39	20	19	41	8	17	15	9	30	62	19	19	21	3	24	10	11	6	32	7	12	24	4	7	18	17	19	5	23
	7	Hk1
		96	-	-	-	-	-	-	-	-	-	-	0.019	-	-	-	0.022	-	0.014	-	0.045	-	0.052	-	0.125	0.150	-	-	-	-	-	-	-
		100	1000	1000	1000	1000	1000	0.995	1000	0.952	1000	1000	0.981	1000	1000	1000	0.978	1000	0.986	0.955	0.909	1000	0.948	1000	0.875	0.850	1000	1000	0.028	0.067	0.056	-	0.412
		104	-	-	-	-	-	0.005	-	0.048	-	-	-	-	-	-	-	-	-	0.045	0.045	-	-	-	-	-	-	-	0.972	0.933	0.944	1000	0.588
		(N)	4	11	19	40	27	100	6	31	12	4	26	32	39	19	45	1	37	11	11	5	29	2	4	10	4	7	18	15	18	2	17
	8	Hk-2
		92	-	-	-	-	-	-	-	-	-	-	0.018	-	-	-	0.022	-	0.014	-	-	-	0.017	-	0.125	0.067	-	-	-	-	-	-	-
		94	-	-	-	-	-	-	-	-	-	-	-	-	-	-	-	-	-	-	-	-	-	-	-	-	-	-	-	-	-	-	0.023
		96	-	-	-	-	-	-	-	-	-	-	0.982	1000	1000	1000	0.978	1000	0.986	0.958	1000	1000	0.983	1000	0.875	0.933	1000	1000	0.056	-	-	-	0.432
		100	1000	1000	1000	1000	1000	0.995	1000	0.986	1000	1000	-	-	-	-	-	-	-	0.042	-	-	-	-	-	-	-	-	0.944	1000	1000	1000	0.545
		104	-	-	-	-	-	0.005	-	0.014	-	-	-	-	-	-	-	-	-	-	-	-	-	-	-	-	-	-	-	-	-	-	-
		(N)	4	15	19	40	27	100	6	37	12	4	28	34	74	17	45	1	37	12	12	3	29	2	4	15	4	7	18	19	18	2	22
	9	Adk
		94	-	-	-	0.056	-	-	-	0.015	-	-	-	-	-	-	-	-	-	-	-	-	-	-	-	-	-	-	-	-	-	-	-
		100	0.750	0.975	0.796	0.722	0.821	0.630	0.808	0.833	1000	1000	-	0.007	-	-	-	-	-	-	-	-	-	-	-	-	-	-	-	-	-	-	-
		112	0.250	0.025	0.204	0.222	0.179	0.370	0.192	0.152	-	-	1000	0.993	0.971	1000	1000	1000	1000	1000	1000	1000	1000	1000	1000	1000	1000	1000	1000	1000	1000	1000	1000
		118	-	-	-	-	-	-	-	-	-	-	-	-	0.029	-	-	-	-	-	-	-	-	-	-	-	-	-	-	-	-	-	-
		(N)	4	20	27	18	14	27	13	33	6	8	51	67	17	4	22	1	25	9	8	1	4	1	1	49	1	1	7	2	5	1	6
	10	Est-1
		95	-	-	-	-	-	-	-	-	-	-	-	-	-	-	-	-	-	-	-	-	0.069	-	0.038	-	0.071	-	-	-	-	0.125	-
		98	-	-	-	-	-	-	-	-	-	-	-	-	-	-	-	-	-	-	1000	1000	0.931	1000	0.962	1000	0.929	1000	-	-	-	-	-
		100	1000	1000	1000	1000	1000	1000	1000	1000	1000	1000	1000	1000	1000	1000	1000	1000	1000	1000	-	-	-	-	-	-	-	-	1000	1000	1000	0.875	1000
		(N)	4	1	1	1	1	1	7	1	14	4	1	1	1	21	1	3	1	1	12	5	29	7	13	22	7	9	17	17	13	8	26
	11	Est-2
		98	-	-	-	-	-	-	-	-	-	-	-	-	-	-	-	-	-	-	-	-	0.569	-	-	0.333	-	-	-	-	-	-	-
		100	1000	1000	1000	1000	1000	1000	1000	1000	1000	1000	1000	1000	1000	1000	1000	1000	1000	1000	-	-	-	-	-	-	-	-	1000	1000	1000	1000	0.861
		102	-	-	-	-	-	-	-	-	-	-	-	-	-	-	-	-	-	-	1000	1000	0.431	1000	1000	0.667	1000	1000	-	-	-	-	0.139
		(N)	4	1	1	1	1	1	7	1	14	4	1	1	1	21	1	2	1	1	13	5	29	7	11	9	4	7	17	12	18	5	18
	12	Est-5
		87	-	-	-	-	-	-	-	-	-	-	-	-	-	-	-	-	-	-	-	-	-	-	-	-	-	-	-	-	-	-	-
		92	-	0.018	-	-	-	-	-	-	-	-	-	-	-	-	-	-	-	-	-	-	-	-	-	-	-	-	-	-	-	-	-
		94	-	-	-	-	-	-	-	-	-	-	0.330	0.379	0.382	0.143	0.063	0.063	0.048	0.458	-	-	-	-	-	-	-	-	0.136	-	-	-	-
		100	-	-	-	-	-	0.014	-	-	-	-	0.606	0.431	0.618	0.643	0.750	0.750	0.786	0.292	1000	1000	1000	0.500	0.708	0.558	0.125	0.500	0.864	1000	1000	1000	1000
		103	-	-	0.033	-	-	-	-	-	-	-	-	-	-	-	-	-	-	-	-	-	-	0.357	0.083	0.346	0.500	-	-	-	-	-	-
		106	-	-	0.100	0.071	0.236	-	0.143	0.031	0.167	-	-	-	-	-	-	-	-	-	-	-	-	-	-	0.019	-	-	-	-	-	-	-
		110n	1000	0.982	0.867	0.929	0.764	0.986	0.857	0.969	0.833	1000	0.064	0.190	-	0.214	0.188	0.188	0.167	0.250	-	-	-	0.143	0.208	0.077	0.375	0.500	-	-	-	-	-
		(N)	4	28	15	42	36	35	7	32	3	4	47	58	17	7	16	16	21	12	8	5	8	7	12	26	4	4	11	1	8	1	2
	13	Acph-3
		96	-	-	-	-	-	-	-	-	-	-	1000	1000	1000	1000	1000	1000	1000	1000	1000	1000	1000	1000	1000	1000	1000	1000	-	-	-	-	-
		100	1000	1000	1000	1000	1000	1000	1000	0.981	1000	1000	-	-	-	-	-	-	-	-	-	-	-	-	-	-	-	-	1000	1000	1000	1000	1000
		102	-	-	-	-	-	-	-	0.019	-	-	-	-	-	-	-	-	-	-	-	-	-	-	-	-	-	-	-	-	-	-	-
		(N)	3	11	15	13	14	41	8	26	5	9	29	33	4	8	29	7	35	11	6	5	11	7	13	12	6	9	9	15	5	8	6
	14	Ald-1
		95	-	-	-	-	-	-	-	-	-	-	-	-	-	-	0.059	-	-	0.050	-	-	-	-	-	-	-	-	-	-	-	-	-
		100	1000	1000	1000	1000	1000	1000	1000	1000	1000	1000	1000	1000	1000	1000	0.941	1000	1000	0.950	1000	1000	1000	1000	1000	1000	1000	1000	1000	1000	1000	1000	1000
		(N)	5	4	16	22	30	16	8	18	14	10	24	42	10	16	17	1	14	10	6	1	18	1	1	41	1	1	13	2	11	1	16
	15	Aco-2
		100	1000	1000	1000	1000	1000	1000	1000	1000	1000	1000	-	-	-	-	-	-	-	-	1000	1000	1000	1000	1000	1000	1000	1000	1000	1000	1000	1000	1000
		105	-	-	-	-	-	-	-	-	-	-	1000	1000	1000	1000	1000	1000	1000	1000	-	-	-	-	-	-	-	-	-	-	-	-	-
		(N)	1	1	1	1	1	1	5	1	1	1	1	1	1	4	1	3	2	1	2	2	8	5	3	2	1	1	10	1	10	3	3
	16	Tpi
		95	-	-	-	-	-	-	-	-	-	-	-	-	-	-	0.028	-	-	-	-	-	-	-	-	-	-	-	-	-	-	-	-
		100	1000	1000	0.981	1000	1000	1000	1000	1000	1000	1000	1000	1000	1000	1000	0.972	1000	1000	1000	1000	1000	1000	1000	1000	1000	1000	1000	1000	1000	1000	1000	1000
		106	-	-	0.019	-	-	-	-	-	-	-	-	-	-	-	-	-	-	-	-	-	-	-	-	-	-	-	-	-	-	-	-
		(N)	3	12	27	15	19	31	8	24	8	6	28	19	29	16	18	1	17	8	3	1	14	1	1	38	1	1	6	1	9	1	13
	17	Mpi
		92	-	-	-	-	-	-	-	-	0.206	-	-	-	-	-	-	-	-	-	-	-	-	-	-	-	-	-	-	-	-	-	-
		97	-	-	-	-	-	-	0.250	0.023	-	-	1000	1000	1000	1000	0.611	0.500	0.815	0.125	-	-	-	-	-	-	-	-	1000	1000	1000	1000	0.981
		100	1000	1000	1000	1000	1000	1000	0.750	0.977	0.794	1000	-	-	-	-	0.389	0.500	0.185	0.688	1000	1000	1000	1000	1000	1000	1000	1000	-	-	-	-	0.019
		103	-	-	-	-	-	-	-	-	-	-	-	-	-	-	-	-	-	0.188	-	-	-	-	-	-	-	-	-	-	-	-	-
		(N)	4	1	11	1	6	19	8	22	17	7	25	16	20	20	27	1	27	8	12	1	29	1	1	60	1	1	19	19	18	1	26
	18	Pgm
		90	-	-	0.015	-	-	-	-	-	-	-	-	-	-	-	-	-	-	-	-	-	-	-	-	-	-	-	-	-	-	-	-
		95	-	-	0.029	-	0.022	0.021	-	-	-	-	-	-	-	-	-	-	-	-	-	-	-	-	-	-	-	0.071	-	-	-	-	-
		98	-	-	-	-	-	-	-	-	-	-	-	-	-	-	-	-	-	-	-	-	-	-	-	-	-	-	0.025	-	-	-	-
		100	1000	1000	0.956	1000	0.972	0.979	1000	0.979	1000	1000	-	-	-	-	-	-	-	-	-	-	-	-	-	0.283	0.250	0.286	-	-	-	-	-
		102	-	-	-	-	-	-	-	-	-	-	-	-	-	-	-	-	-	-	-	-	0.016	-	-	-	-	-	-	-	0.025	-	-
		105	-	-	-	-	0.006	-	-	0.021	-	-	-	-	-	-	-	-	-	-	1000	0.700	0.984	0.286	0.792	0.717	0.750	0.643	0.975	1000	0.975	1000	1000
		108	-	-	-	-	-	-	-	-	-	-	-	-	-	-	0.024	-	-	0.050	-	0.300	-	0.714	0.208	-	-	-	-	-	-	-	-
		111	-	-	-	-	-	-	-	-	-	-	1000	1000	1000	1000	0.952	1000	1000	0.950	-	-	-	-	-	-	-	-	-	-	-	-	-
		113	-	-	-	-	-	-	-	-	-	-	-	-	-	-	0.024	-	-	-	-	-	-	-	-	-	-	-	-	-	-	-	-
		(N)	3	29	34	49	90	72	7	48	17	6	58	80	44	21	21	4	22	10	13	10	31	7	12	23	4	7	20	17	20	5	36
