## Supplementary material for "Unveiling cryptic diversity among Müllerian co-mimics: insights from the Western Palaearctic *Syntomis* moths (Lepidoptera: Erebidae)": Matrix of genetic distance (Nei, 1978) among the studied population samples

### Sheet: Foglio1
Supplementary table 2 - Matrix of genetic distance (Nei, 1978) among the studied population samples. Population sample codes in Table 1.
			S. phegea										S. ragazzii								S. marjana
			ligata										ragazzii							asperomontana	albionica	quercii				kruegeri			marjana
			1	2	3	4	5	6	7	8	9	10	11	12	13	14	15	16	17	21	22	23	24	25	26	27	28	29	30	31	32	33	34
S. phegea ligata	1	Meana di Susa (Piedmont)	0.000	0.022	0.022	0.022	0.029	0.022	0.029	0.024	0.042	0.028	0.447	0.440	0.448	0.443	0.430	0.427	0.438	0.407	0.489	0.484	0.478	0.468	0.471	0.462	0.452	0.447	0.312	0.322	0.308	0.304	0.312
	2	Capriana, Val di Fiemme (Trentino)	0.022	0.000	0.017	0.020	0.023	0.022	0.035	0.017	0.022	0.008	0.447	0.440	0.448	0.443	0.430	0.439	0.437	0.407	0.503	0.497	0.491	0.481	0.485	0.476	0.466	0.461	0.323	0.335	0.308	0.313	0.313
	3	Montoro, Narni (Umbria)	0.022	0.017	0.000	0.015	0.013	0.021	0.027	0.018	0.029	0.023	0.435	0.427	0.435	0.430	0.417	0.427	0.425	0.394	0.492	0.486	0.480	0.469	0.474	0.464	0.454	0.450	0.311	0.324	0.298	0.303	0.303
	4	Pescia Romana, Montalto di Castro (Latium)	0.022	0.020	0.015	0.000	0.016	0.013	0.033	0.018	0.033	0.025	0.432	0.425	0.433	0.428	0.415	0.426	0.423	0.392	0.495	0.487	0.486	0.476	0.479	0.470	0.460	0.455	0.317	0.329	0.301	0.308	0.307
	5	Monte Cavo surrondings, Colli Albani (Latium)	0.029	0.023	0.013	0.016	0.000	0.021	0.029	0.020	0.026	0.028	0.433	0.426	0.434	0.428	0.417	0.428	0.425	0.393	0.493	0.486	0.483	0.473	0.477	0.467	0.458	0.454	0.314	0.327	0.297	0.305	0.304
	6	Camerata Nuova, Monti Simbruini (Latium)	0.022	0.022	0.021	0.013	0.021	0.000	0.040	0.021	0.040	0.027	0.428	0.421	0.429	0.424	0.411	0.423	0.419	0.388	0.488	0.481	0.479	0.469	0.472	0.463	0.453	0.448	0.310	0.322	0.293	0.301	0.300
	7	Aschi Alto, Ortona dei Marsi (Abruzzo)	0.029	0.035	0.027	0.033	0.029	0.040	0.000	0.033	0.028	0.042	0.434	0.427	0.435	0.428	0.417	0.419	0.425	0.400	0.506	0.500	0.494	0.484	0.487	0.478	0.468	0.464	0.303	0.315	0.294	0.294	0.299
	8	Monte Faito, Monti Lattari (Campania)	0.024	0.017	0.018	0.018	0.020	0.021	0.033	0.000	0.035	0.024	0.440	0.434	0.442	0.437	0.422	0.431	0.431	0.397	0.494	0.491	0.485	0.478	0.478	0.469	0.462	0.457	0.314	0.327	0.302	0.304	0.305
	9	Pola, Istria (Croatia)	0.042	0.022	0.029	0.033	0.026	0.040	0.028	0.035	0.000	0.025	0.442	0.435	0.443	0.436	0.426	0.438	0.434	0.404	0.514	0.508	0.502	0.492	0.496	0.486	0.476	0.472	0.320	0.332	0.302	0.311	0.310
	10	Bistrica, Sofia (Bulgaria)	0.028	0.008	0.023	0.025	0.028	0.027	0.042	0.024	0.025	0.000	0.445	0.438	0.446	0.441	0.428	0.439	0.436	0.405	0.500	0.494	0.488	0.478	0.482	0.473	0.463	0.458	0.328	0.339	0.313	0.320	0.320
S. ragazzii ragazzi	11	Montoro, Narni (Umbria)	0.447	0.447	0.435	0.432	0.433	0.428	0.434	0.440	0.442	0.445	0.000	0.010	0.006	0.011	0.036	0.055	0.020	0.057	0.474	0.466	0.464	0.467	0.472	0.468	0.477	0.468	0.421	0.442	0.415	0.422	0.383
	12	Monte Tuscolo, Monte Porzio Catone (Latium)	0.440	0.440	0.427	0.425	0.426	0.421	0.427	0.434	0.435	0.438	0.010	0.000	0.010	0.012	0.041	0.058	0.026	0.051	0.480	0.470	0.472	0.467	0.476	0.472	0.472	0.464	0.428	0.448	0.422	0.429	0.389
	13	Camerata Nuova, Monti Simbruini (Latium)	0.448	0.448	0.435	0.433	0.434	0.429	0.435	0.442	0.443	0.446	0.006	0.010	0.000	0.013	0.041	0.056	0.024	0.060	0.476	0.466	0.468	0.469	0.477	0.472	0.478	0.470	0.424	0.445	0.418	0.425	0.386
	14	Colli di Montebove, Carsoli (Abruzzo)	0.443	0.443	0.430	0.428	0.428	0.424	0.428	0.437	0.436	0.441	0.011	0.012	0.013	0.000	0.033	0.048	0.016	0.061	0.472	0.462	0.464	0.464	0.468	0.468	0.474	0.461	0.422	0.441	0.413	0.421	0.382
	15	Monte Faito, Monti Lattari (Campania)	0.430	0.430	0.417	0.415	0.417	0.411	0.417	0.422	0.426	0.428	0.036	0.041	0.041	0.033	0.000	0.034	0.019	0.047	0.452	0.444	0.442	0.450	0.447	0.450	0.461	0.448	0.437	0.454	0.427	0.435	0.394
	16	Roccamandolfi, Isernia (Molise)	0.427	0.439	0.427	0.426	0.428	0.423	0.419	0.431	0.438	0.439	0.055	0.058	0.056	0.048	0.034	0.000	0.037	0.063	0.431	0.421	0.423	0.427	0.428	0.431	0.438	0.425	0.439	0.448	0.452	0.439	0.415
	17	Rofrano, Cilento (Campania)	0.438	0.437	0.425	0.423	0.425	0.419	0.425	0.431	0.434	0.436	0.020	0.026	0.024	0.016	0.019	0.037	0.000	0.057	0.458	0.449	0.448	0.457	0.456	0.458	0.469	0.455	0.426	0.443	0.416	0.423	0.382
S. ragazzi asperomontana	21	S. Stefano in Aspromonte (Calabria)	0.407	0.407	0.394	0.392	0.393	0.388	0.400	0.397	0.404	0.405	0.057	0.051	0.060	0.061	0.047	0.063	0.057	0.000	0.454	0.447	0.446	0.441	0.448	0.442	0.443	0.438	0.467	0.488	0.461	0.468	0.427
S. marjana albionica	22	Saint-Christol, Vaucluse (France)	0.489	0.503	0.492	0.495	0.493	0.488	0.506	0.494	0.514	0.500	0.474	0.480	0.476	0.472	0.452	0.431	0.458	0.454	0.000	0.020	0.035	0.058	0.034	0.055	0.054	0.043	0.358	0.337	0.370	0.370	0.327
S. marjana quercii	23	Vallemare, Borbona (Latium)	0.484	0.497	0.486	0.487	0.486	0.481	0.500	0.491	0.508	0.494	0.466	0.470	0.466	0.462	0.444	0.421	0.449	0.447	0.020	0.000	0.051	0.044	0.034	0.061	0.055	0.041	0.375	0.357	0.388	0.390	0.347
	24	Aschi Alto, Ortona dei Marsi (Abruzzo)	0.478	0.491	0.480	0.486	0.483	0.479	0.494	0.485	0.502	0.488	0.464	0.472	0.468	0.464	0.442	0.423	0.448	0.446	0.035	0.051	0.000	0.085	0.057	0.052	0.075	0.070	0.349	0.330	0.361	0.362	0.321
	25	Roccamandolfi, Isernia (Molise)	0.468	0.481	0.469	0.476	0.473	0.469	0.484	0.478	0.492	0.478	0.467	0.467	0.469	0.464	0.450	0.427	0.457	0.441	0.058	0.044	0.085	0.000	0.047	0.056	0.047	0.044	0.401	0.392	0.422	0.424	0.381
	26	S. Marco in Lamis, Gargano (Apulia)	0.471	0.485	0.474	0.479	0.477	0.472	0.487	0.478	0.496	0.482	0.472	0.476	0.477	0.468	0.447	0.428	0.456	0.448	0.034	0.034	0.057	0.047	0.000	0.043	0.047	0.037	0.364	0.354	0.385	0.387	0.344
S. marjana kruegeri	27	Monte Pellegrino, Palermo (Sicily)	0.462	0.476	0.464	0.470	0.467	0.463	0.478	0.469	0.486	0.473	0.468	0.472	0.472	0.468	0.450	0.431	0.458	0.442	0.055	0.061	0.052	0.056	0.043	0.000	0.047	0.046	0.370	0.360	0.391	0.393	0.351
	28	Rocca Busambra, Monti Sicani (Sicily)	0.452	0.466	0.454	0.460	0.458	0.453	0.468	0.462	0.476	0.463	0.477	0.472	0.478	0.474	0.461	0.438	0.469	0.443	0.054	0.055	0.075	0.047	0.047	0.047	0.000	0.028	0.392	0.383	0.414	0.416	0.373
	29	Portella Femmina Morta, Nebrodi (Sicily)	0.447	0.461	0.450	0.455	0.454	0.448	0.464	0.457	0.472	0.458	0.468	0.464	0.470	0.461	0.448	0.425	0.455	0.438	0.043	0.041	0.070	0.044	0.037	0.046	0.028	0.000	0.386	0.376	0.407	0.409	0.366
S. marjana marjana	30	Doberdò (Friuli-Venezia Giulia)	0.312	0.323	0.311	0.317	0.314	0.310	0.303	0.314	0.320	0.328	0.421	0.428	0.424	0.422	0.437	0.439	0.426	0.467	0.358	0.375	0.349	0.401	0.364	0.370	0.392	0.386	0.000	0.026	0.029	0.038	0.069
	31	Sgonico, Carso triestino (Friuli-Venezia Giulia)	0.322	0.335	0.324	0.329	0.327	0.322	0.315	0.327	0.332	0.339	0.442	0.448	0.445	0.441	0.454	0.448	0.443	0.488	0.337	0.357	0.330	0.392	0.354	0.360	0.383	0.376	0.026	0.000	0.032	0.041	0.076
	32	Pola, Istria (Croatia)	0.308	0.308	0.298	0.301	0.297	0.293	0.294	0.302	0.302	0.313	0.415	0.422	0.418	0.413	0.427	0.452	0.416	0.461	0.370	0.388	0.361	0.422	0.385	0.391	0.414	0.407	0.029	0.032	0.000	0.031	0.052
	33	Umago, Istria (Croatia)	0.304	0.313	0.303	0.308	0.305	0.301	0.294	0.304	0.311	0.320	0.422	0.429	0.425	0.421	0.435	0.439	0.423	0.468	0.370	0.390	0.362	0.424	0.387	0.393	0.416	0.409	0.038	0.041	0.031	0.000	0.067
	34	Stari Grad (Croatia)	0.312	0.313	0.303	0.307	0.304	0.300	0.299	0.305	0.310	0.320	0.383	0.389	0.386	0.382	0.394	0.415	0.382	0.427	0.327	0.347	0.321	0.381	0.344	0.351	0.373	0.366	0.069	0.076	0.052	0.067	0.000
